# Longitudinal miRNA-mRNA Profiling Reveals Network Reorganization in Preeclampsia

**DOI:** 10.64898/2026.11.09.765381

**Authors:** Hooman Mirzakhani, Catherine Jung, Zheng Lu, Diane E. Handy, Joseph Loscalzo, Scott T. Weiss

## Abstract

**Background:** Preeclampsia (PE) is a leading cause of maternal and perinatal morbidity. Temporal dynamics of molecular dysregulation across pregnancy remain poorly understood. We performed longitudinal RNA sequencing of maternal whole blood to characterize miRNA–mRNA regulatory network evolution in PE.

**Methods:** Whole-blood samples from early (M1: 10–18 weeks) and late pregnancy (M2: 32–38 weeks) were analyzed from 43 PE cases and 106 normotensive controls, including 109 paired samples (36 PE cases, 73 controls). Differential expression, temporal classification, pathway enrichment, and miRNA–mRNA network integration were performed. Placental expression support was assessed using internal RNA-seq and public databases. Key miRNA–mRNA interactions were experimentally validated in HTR-8/SVneo trophoblast cells.

**Results:** PE exhibited marked temporal reorganization of miRNA–mRNA networks, with strongly opposing temporal effect sizes across overlapping miRNA and mRNA features (Spearman ρ = −0.82, P < 0.0001). PI3K/AKT/mTORC1 signaling showed biphasic reversal (NES = +1.46, FDR = 0.028 at M1; NES = −1.64, FDR = 0.025 at M2), and heme-metabolism programs showed progressive suppression (2.1-fold NES intensification; FDR < 0.05 at both timepoints). Network analysis identified 29 high-confidence biphasic miRNA–mRNA pairs, including convergent targeting of ADGRA2 by three miRNAs and HSD17B1 by three miRNAs. miR-101-3p overexpression reduced DEPP1 mRNA (∼40%) and protein (∼26%) in trophoblast cells (P < 0.01), supporting a FOXO–DEPP1 axis. Blood-derived pairs showed pathway convergence with placental VGLL3-centered programs (PI3K/AKT, FOXO, TGF-β, trophoblast differentiation).

**Conclusions:** PE is associated with predominantly stage-specific or biphasic miRNA–mRNA network reorganization, with PI3K/AKT/mTORC1 dynamic remodeling and progressive heme-metabolism suppression. These findings support gestational-age-specific biomarker development and identify regulatory axes, including miR-101-3p → DEPP1, for mechanistic investigation.

**Trial registration:** This study is an ancillary analysis from the VDAART, which is registered with ClinicalTrials.gov (NCT00920621: https://clinicaltrials.gov/study/NCT00920621?term=vdaart&rank=1).
