## Supplementary material for "Longitudinal miRNA-mRNA Profiling Reveals Network Reorganization in Preeclampsia": Differential expression results are provided in Supplementary Data

### Sheet: M1-DE mRNA
Gene symbol	Ensembl ID	biotype	log2FoldChange	lfcSE	stat	pvalue	padj	Regulation	Abs log2FC	Effect-size tier
ADGRA2	ENSG00000020181	protein_coding	-1.33733	0.345882	-3.86643	0.00011044	0.0122513	Down	1.33733	1≤|log2FC|<2
TP73	ENSG00000078900	protein_coding	-2.37914	0.639047	-3.72294	0.000196914	0.0197071	Down	2.37914	|log2FC| ≥2
SERPIND1	ENSG00000099937	protein_coding	-11.6716	2.71141	-4.30462	1.67272e-05	0.00223207	Down	11.6716	|log2FC| ≥2
DERL3	ENSG00000099958	protein_coding	-1.13879	0.284689	-4.00014	6.33055e-05	0.00744096	Down	1.13879	1≤|log2FC|<2
EMC9	ENSG00000100908	protein_coding	-1.3703	0.321471	-4.26258	2.02082e-05	0.00267078	Down	1.3703	1≤|log2FC|<2
HCFC1R1	ENSG00000103145	protein_coding	-1.24165	0.349369	-3.55399	0.000379436	0.0337237	Down	1.24165	1≤|log2FC|<2
ACSBG1	ENSG00000103740	protein_coding	-1.12667	0.321354	-3.50601	0.000454875	0.0379594	Down	1.12667	1≤|log2FC|<2
GAPDHS	ENSG00000105679	protein_coding	-7.41122	2.05531	-3.60589	0.000311085	0.0290297	Down	7.41122	|log2FC| ≥2
RNF32	ENSG00000105982	protein_coding	-1.28336	0.366687	-3.49988	0.000465466	0.0386099	Down	1.28336	1≤|log2FC|<2
PCOLCE	ENSG00000106333	protein_coding	-1.27252	0.355807	-3.57644	0.000348311	0.0316482	Down	1.27252	1≤|log2FC|<2
HSD17B1	ENSG00000108786	protein_coding	-1.92774	0.445688	-4.3253	1.52322e-05	0.00205241	Down	1.92774	1≤|log2FC|<2
HTRA2	ENSG00000115317	protein_coding	-0.574187	0.168314	-3.41141	0.000646282	0.0494415	Down	0.574187	|log2FC|<1
NEK2	ENSG00000117650	protein_coding	-0.85765	0.24749	-3.46539	0.000529465	0.0426382	Down	0.85765	|log2FC|<1
C1orf54	ENSG00000118292	protein_coding	-1.36738	0.393524	-3.4747	0.00051143	0.0415492	Down	1.36738	1≤|log2FC|<2
PMFBP1	ENSG00000118557	protein_coding	-1.16161	0.313991	-3.6995	0.000216025	0.0212351	Down	1.16161	1≤|log2FC|<2
EEF2KMT	ENSG00000118894	protein_coding	-0.768372	0.218713	-3.51314	0.00044284	0.0374071	Down	0.768372	|log2FC|<1
TSPAN16	ENSG00000130167	protein_coding	-2.52944	0.638044	-3.96437	7.35912e-05	0.00839973	Down	2.52944	|log2FC| ≥2
GPS2	ENSG00000132522	protein_coding	-2.08688	0.382212	-5.46	4.76131e-08	7.18671e-06	Down	2.08688	|log2FC| ≥2
GNAT2	ENSG00000134183	protein_coding	-1.604	0.435532	-3.68285	0.000230644	0.0224325	Down	1.604	1≤|log2FC|<2
KCP	ENSG00000135253	protein_coding	-2.2859	0.557684	-4.09892	4.15091e-05	0.00509584	Down	2.2859	|log2FC| ≥2
NRM	ENSG00000137404	protein_coding	-0.94842	0.276935	-3.42471	0.000615464	0.0478883	Down	0.94842	|log2FC|<1
SLC3A1	ENSG00000138079	protein_coding	-1.33781	0.392259	-3.41052	0.000648385	0.0494415	Down	1.33781	1≤|log2FC|<2
LOXL4	ENSG00000138131	protein_coding	-2.50409	0.629981	-3.97486	7.0421e-05	0.00810487	Down	2.50409	|log2FC| ≥2
CBLN3	ENSG00000139899	protein_coding	-1.29532	0.350582	-3.69477	0.000220089	0.0214816	Down	1.29532	1≤|log2FC|<2
ANXA9	ENSG00000143412	protein_coding	-1.86254	0.419576	-4.43911	9.03304e-06	0.00124755	Down	1.86254	1≤|log2FC|<2
NUP210L	ENSG00000143552	protein_coding	-1.21392	0.296493	-4.09426	4.2351e-05	0.00517619	Down	1.21392	1≤|log2FC|<2
NOCT	ENSG00000151014	protein_coding	-1.43619	0.292296	-4.91349	8.94672e-07	0.000132153	Down	1.43619	1≤|log2FC|<2
CD109	ENSG00000156535	protein_coding	0.573406	0.132925	4.31376	1.60502e-05	0.00215213	Up	0.573406	|log2FC|<1
PTPDC1	ENSG00000158079	protein_coding	0.225738	0.0646866	3.48972	0.000483536	0.0397591	Up	0.225738	|log2FC|<1
APOA2	ENSG00000158874	protein_coding	-22.7477	3.34775	-6.79491	1.08382e-11	2.25091e-09	Down	22.7477	|log2FC| ≥2
PIERCE1	ENSG00000160345	protein_coding	-2.28654	0.600902	-3.80517	0.000141706	0.0149969	Down	2.28654	|log2FC| ≥2
TLCD1	ENSG00000160606	protein_coding	-2.77156	0.661711	-4.18847	2.80835e-05	0.00359131	Down	2.77156	|log2FC| ≥2
CCDC78	ENSG00000162004	protein_coding	-2.26829	0.524075	-4.32818	1.50349e-05	0.00203575	Down	2.26829	|log2FC| ≥2
PHKG1	ENSG00000164776	protein_coding	-1.24524	0.35374	-3.52023	0.00043118	0.0367594	Down	1.24524	1≤|log2FC|<2
DEPP1	ENSG00000165507	protein_coding	-2.32407	0.582077	-3.99272	6.53186e-05	0.00761279	Down	2.32407	|log2FC| ≥2
PRAP1	ENSG00000165828	protein_coding	-26.8658	3.3487	-8.02278	1.03382e-15	4.68136e-13	Down	26.8658	|log2FC| ≥2
MYO5B	ENSG00000167306	protein_coding	-1.78621	0.500838	-3.56644	0.000361862	0.0324524	Down	1.78621	1≤|log2FC|<2
TK1	ENSG00000167900	protein_coding	-1.17781	0.342848	-3.43536	0.000591766	0.0467081	Down	1.17781	1≤|log2FC|<2
CASKIN1	ENSG00000167971	protein_coding	-9.30417	2.41661	-3.85009	0.000118073	0.0129421	Down	9.30417	|log2FC| ≥2
KRT2	ENSG00000172867	protein_coding	-1.25777	0.313227	-4.01553	5.93129e-05	0.00700146	Down	1.25777	1≤|log2FC|<2
MMRN2	ENSG00000173269	protein_coding	-2.26513	0.64127	-3.53225	0.000412034	0.0354319	Down	2.26513	|log2FC| ≥2
B3GNT4	ENSG00000176383	protein_coding	-2.93948	0.787836	-3.73108	0.000190658	0.0193887	Down	2.93948	|log2FC| ≥2
ENSG00000176868	ENSG00000176868	lncRNA	-1.66036	0.360814	-4.60171	4.19029e-06	0.00059356	Down	1.66036	1≤|log2FC|<2
ZBED2	ENSG00000177494	protein_coding	-2.42974	0.574016	-4.23288	2.30713e-05	0.00297792	Down	2.42974	|log2FC| ≥2
PIK3CD-AS1	ENSG00000179840	lncRNA	-1.38988	0.368273	-3.77405	0.00016062	0.0167727	Down	1.38988	1≤|log2FC|<2
KCTD4	ENSG00000180332	protein_coding	-7.8276	2.24975	-3.47932	0.000502684	0.0409591	Down	7.8276	|log2FC| ≥2
CSNK1G2-AS1	ENSG00000180846	lncRNA	-20.7336	3.34881	-6.19132	5.9662e-10	9.63733e-08	Down	20.7336	|log2FC| ≥2
CAPN12	ENSG00000182472	protein_coding	-1.00453	0.267069	-3.7613	0.000169032	0.0174216	Down	1.00453	1≤|log2FC|<2
ENSG00000182625	ENSG00000182625	processed_pseudogene	-2.1085	0.613771	-3.43533	0.000591841	0.0467081	Down	2.1085	|log2FC| ≥2
ENSG00000183308	ENSG00000183308	lncRNA	-1.97639	0.506012	-3.90582	9.39046e-05	0.010544	Down	1.97639	1≤|log2FC|<2
ENSG00000184441	ENSG00000184441	lncRNA	-1.60575	0.347199	-4.62487	3.74826e-06	0.000533682	Down	1.60575	1≤|log2FC|<2
PMEL	ENSG00000185664	protein_coding	-2.37879	0.587195	-4.05111	5.09743e-05	0.0061218	Down	2.37879	|log2FC| ≥2
SPATA21	ENSG00000187144	protein_coding	-4.59651	1.30678	-3.51742	0.000435767	0.0370362	Down	4.59651	|log2FC| ≥2
INCA1	ENSG00000196388	protein_coding	-2.71358	0.753787	-3.59993	0.000318298	0.0293067	Down	2.71358	|log2FC| ≥2
ENSG00000201554	ENSG00000201554	misc_RNA	-20.1153	3.34921	-6.00599	1.90166e-09	2.96766e-07	Down	20.1153	|log2FC| ≥2
IER5L-AS1	ENSG00000204055	lncRNA	-1.65144	0.466513	-3.53997	0.000400166	0.034759	Down	1.65144	1≤|log2FC|<2
RNF39	ENSG00000204618	protein_coding	-6.85568	1.99409	-3.438	0.000586021	0.0465146	Down	6.85568	|log2FC| ≥2
CEMP1	ENSG00000205923	protein_coding	-2.03606	0.566151	-3.59632	0.000322753	0.0295202	Down	2.03606	|log2FC| ≥2
IFITM5	ENSG00000206013	protein_coding	-24.3923	3.34919	-7.28306	3.26327e-13	1.086e-10	Down	24.3923	|log2FC| ≥2
RNA5SP187	ENSG00000207129	rRNA_pseudogene	-20.7546	3.34842	-6.19834	5.70618e-10	9.27154e-08	Down	20.7546	|log2FC| ≥2
RNU6-59P	ENSG00000207518	snRNA	0.964405	0.250146	3.85537	0.000115555	0.0127166	Up	0.964405	|log2FC|<1
IGLV7-46	ENSG00000211649	IG_V_gene	-1.05146	0.296943	-3.54094	0.000398704	0.0347413	Down	1.05146	1≤|log2FC|<2
IGLV3-10	ENSG00000211669	IG_V_gene	-1.26645	0.332559	-3.80818	0.000139993	0.0149301	Down	1.26645	1≤|log2FC|<2
IGHG3	ENSG00000211897	IG_C_gene	-1.16366	0.303199	-3.83794	0.00012407	0.0134924	Down	1.16366	1≤|log2FC|<2
IGHD	ENSG00000211898	IG_C_gene	-0.813403	0.229517	-3.54398	0.000394135	0.0344519	Down	0.813403	|log2FC|<1
IGHV3-15	ENSG00000211943	IG_V_gene	-0.77145	0.219567	-3.51351	0.000442236	0.0374071	Down	0.77145	|log2FC|<1
LIPE-AS1	ENSG00000213904	lncRNA	-0.934738	0.274401	-3.40647	0.000658095	0.0498024	Down	0.934738	|log2FC|<1
ITGA1	ENSG00000213949	protein_coding	0.488071	0.139932	3.48793	0.000486782	0.0398988	Up	0.488071	|log2FC|<1
RPL13P12	ENSG00000215030	processed_pseudogene	-1.31744	0.276792	-4.75968	1.93898e-06	0.000277505	Down	1.31744	1≤|log2FC|<2
GRID2IP	ENSG00000215045	protein_coding	-2.11355	0.474894	-4.45057	8.56427e-06	0.00119476	Down	2.11355	|log2FC| ≥2
MYL5	ENSG00000215375	protein_coding	-1.41347	0.341813	-4.13523	3.54597e-05	0.00445213	Down	1.41347	1≤|log2FC|<2
PTPN11BP	ENSG00000217801	transcribed_unprocessed_pseudogene	-2.11835	0.577015	-3.67121	0.000241401	0.0233146	Down	2.11835	|log2FC| ≥2
CCNG1P1	ENSG00000218991	processed_pseudogene	-12.0757	3.34872	-3.60605	0.000310896	0.0290297	Down	12.0757	|log2FC| ≥2
LINC01465	ENSG00000221949	lncRNA	-1.80099	0.440828	-4.08547	4.3987e-05	0.00532899	Down	1.80099	1≤|log2FC|<2
ENSG00000222043	ENSG00000222043	lncRNA	-2.27257	0.647517	-3.50967	0.000448664	0.0376687	Down	2.27257	|log2FC| ≥2
ENSG00000223374	ENSG00000223374	lncRNA	-13.3275	3.34688	-3.98207	6.83185e-05	0.00789579	Down	13.3275	|log2FC| ≥2
HBD	ENSG00000223609	protein_coding	-1.18703	0.326547	-3.63509	0.000277883	0.0265594	Down	1.18703	1≤|log2FC|<2
LGALS8-AS1	ENSG00000223776	lncRNA	-1.38724	0.364128	-3.80976	0.000139103	0.0148927	Down	1.38724	1≤|log2FC|<2
RPS23P10	ENSG00000224203	unprocessed_pseudogene	-9.67904	2.54298	-3.80618	0.000141128	0.0149932	Down	9.67904	|log2FC| ≥2
ENSG00000225450	ENSG00000225450	lncRNA	-1.39947	0.33863	-4.13273	3.58483e-05	0.00448056	Down	1.39947	1≤|log2FC|<2
ZNF469	ENSG00000225614	protein_coding	-1.73516	0.420308	-4.1283	3.65463e-05	0.00454721	Down	1.73516	1≤|log2FC|<2
GPN2-AS1	ENSG00000226698	lncRNA	-21.7653	3.34919	-6.49866	8.10392e-11	1.45355e-08	Down	21.7653	|log2FC| ≥2
CACTIN-AS1	ENSG00000226800	lncRNA	-2.32385	0.633777	-3.66667	0.00024573	0.02365	Down	2.32385	|log2FC| ≥2
ENSG00000227033	ENSG00000227033	lncRNA	-22.3001	3.3492	-6.65834	2.76943e-11	5.46409e-09	Down	22.3001	|log2FC| ≥2
DOCK8-AS2	ENSG00000227155	lncRNA	-3.41889	0.833875	-4.10001	4.13137e-05	0.0050945	Down	3.41889	|log2FC| ≥2
SPAG5-AS1	ENSG00000227543	lncRNA	-1.44811	0.354435	-4.08568	4.39483e-05	0.00532899	Down	1.44811	1≤|log2FC|<2
RCC2-AS1	ENSG00000227751	lncRNA	-20.4852	3.34545	-6.1233	9.16579e-10	1.46345e-07	Down	20.4852	|log2FC| ≥2
RPL7P52	ENSG00000228599	processed_pseudogene	-9.04629	1.48404	-6.09574	1.08933e-09	1.72928e-07	Down	9.04629	|log2FC| ≥2
TTC3-AS1	ENSG00000228677	lncRNA	-13.7571	3.258	-4.22256	2.41548e-05	0.00310327	Down	13.7571	|log2FC| ≥2
MED4-AS1	ENSG00000229111	lncRNA	-9.56052	2.78042	-3.43852	0.000584902	0.0465146	Down	9.56052	|log2FC| ≥2
BIRC6-AS1	ENSG00000230046	lncRNA	8.58842	2.42241	3.5454	0.000392015	0.0343754	Up	8.58842	|log2FC| ≥2
TUBA3D	ENSG00000075886	protein_coding	-27.9043	3.34811	-8.33435	7.79252e-17	3.71112e-14	Down	27.9043	|log2FC| ≥2
GTF2IRD1P1	ENSG00000230583	transcribed_unprocessed_pseudogene	-2.21136	0.458627	-4.82169	1.4235e-06	0.000206946	Down	2.21136	|log2FC| ≥2
SPATA20P1	ENSG00000231123	processed_pseudogene	-2.18882	0.543835	-4.02479	5.70258e-05	0.00678951	Down	2.18882	|log2FC| ≥2
HLA-DPA1	ENSG00000231389	protein_coding	-0.381065	0.109878	-3.46809	0.000524179	0.0423359	Down	0.381065	|log2FC|<1
EHBP1-AS1	ENSG00000231609	lncRNA	-2.86447	0.820845	-3.48966	0.000483639	0.0397591	Down	2.86447	|log2FC| ≥2
PIK3CD-AS2	ENSG00000231789	lncRNA	-2.60079	0.73231	-3.55149	0.000383058	0.0338925	Down	2.60079	|log2FC| ≥2
ENSG00000231864	ENSG00000231864	lncRNA	-15.2897	2.7539	-5.55203	2.82365e-08	4.33305e-06	Down	15.2897	|log2FC| ≥2
MMADHC-DT	ENSG00000231969	lncRNA	-1.90967	0.557593	-3.42485	0.000615143	0.0478883	Down	1.90967	1≤|log2FC|<2
ENSG00000232085	ENSG00000232085	lncRNA	-21.1932	3.3492	-6.32784	2.48619e-10	4.2131e-08	Down	21.1932	|log2FC| ≥2
VIPR1-AS1	ENSG00000232354	lncRNA	-1.26102	0.32486	-3.88172	0.000103722	0.0115992	Down	1.26102	1≤|log2FC|<2
ENSG00000232807	ENSG00000232807	lncRNA	-1.37953	0.366378	-3.76531	0.000166345	0.0172089	Down	1.37953	1≤|log2FC|<2
DUX4L50	ENSG00000232815	unprocessed_pseudogene	-2.25588	0.467211	-4.82839	1.37638e-06	0.000201155	Down	2.25588	|log2FC| ≥2
RPS2P32	ENSG00000232818	processed_pseudogene	-1.39055	0.363014	-3.83056	0.000127851	0.013795	Down	1.39055	1≤|log2FC|<2
ENSG00000233144	ENSG00000233144	lncRNA	-7.80726	1.98155	-3.93998	8.14896e-05	0.00922503	Down	7.80726	|log2FC| ≥2
ENSG00000234055	ENSG00000234055	lncRNA	-22.5865	3.3492	-6.74385	1.54248e-11	3.12136e-09	Down	22.5865	|log2FC| ≥2
ENSG00000234174	ENSG00000234174	lncRNA	-2.54801	0.576918	-4.4166	1.00266e-05	0.00137789	Down	2.54801	|log2FC| ≥2
RPS2P53	ENSG00000234750	processed_pseudogene	-10.0568	2.26547	-4.43915	9.03154e-06	0.00124755	Down	10.0568	|log2FC| ≥2
ATP5PDP4	ENSG00000234925	processed_pseudogene	-3.23861	0.879604	-3.6819	0.000231502	0.0224371	Down	3.23861	|log2FC| ≥2
ENSG00000235138	ENSG00000235138	lncRNA	-22.0453	3.34669	-6.58722	4.48148e-11	8.53707e-09	Down	22.0453	|log2FC| ≥2
UBOX5-AS1	ENSG00000235958	lncRNA	-8.16108	1.70491	-4.78682	1.69446e-06	0.000243772	Down	8.16108	|log2FC| ≥2
ENSG00000236018	ENSG00000236018	processed_pseudogene	-1.80365	0.526501	-3.42572	0.000613162	0.0478883	Down	1.80365	1≤|log2FC|<2
KDM4A-AS1	ENSG00000236200	lncRNA	-1.57515	0.395274	-3.98495	6.74955e-05	0.00783345	Down	1.57515	1≤|log2FC|<2
ENSG00000236896	ENSG00000236896	lncRNA	-21.7995	3.34917	-6.50892	7.56951e-11	1.36657e-08	Down	21.7995	|log2FC| ≥2
PRPF31-AS1	ENSG00000237017	lncRNA	-2.80242	0.752355	-3.72486	0.000195422	0.0197071	Down	2.80242	|log2FC| ≥2
ZNF295-AS1	ENSG00000237232	lncRNA	-8.35113	2.01726	-4.13984	3.47555e-05	0.00438364	Down	8.35113	|log2FC| ≥2
KRR1P1	ENSG00000237672	processed_pseudogene	-22.044	3.34807	-6.58408	4.57699e-11	8.65928e-09	Down	22.044	|log2FC| ≥2
ENSG00000237768	ENSG00000237768	lncRNA	-22.2294	3.34921	-6.63721	3.19665e-11	6.21816e-09	Down	22.2294	|log2FC| ≥2
RPS15AP16	ENSG00000239483	processed_pseudogene	-12.7833	3.34698	-3.81936	0.0001338	0.0143807	Down	12.7833	|log2FC| ≥2
ITIH4-AS1	ENSG00000239799	lncRNA	-18.6426	3.34921	-5.56626	2.60267e-08	4.01625e-06	Down	18.6426	|log2FC| ≥2
RN7SL748P	ENSG00000239964	misc_RNA	-20.3377	3.34927	-6.07227	1.26112e-09	1.99056e-07	Down	20.3377	|log2FC| ≥2
B4GALT4-AS1	ENSG00000240254	lncRNA	-20.9468	3.34883	-6.25495	3.97644e-10	6.53793e-08	Down	20.9468	|log2FC| ≥2
RN7SL382P	ENSG00000240723	misc_RNA	-22.133	3.34793	-6.61096	3.81838e-11	7.33546e-09	Down	22.133	|log2FC| ≥2
ENSG00000241357	ENSG00000241357	lncRNA	-1.20286	0.340598	-3.53161	0.000413043	0.0354319	Down	1.20286	1≤|log2FC|<2
ENSG00000241577	ENSG00000241577	lncRNA	-21.5569	3.3492	-6.43644	1.22311e-10	2.1519e-08	Down	21.5569	|log2FC| ≥2
NDUFB4P1	ENSG00000242510	processed_pseudogene	-14.5651	3.3456	-4.35351	1.33974e-05	0.00182297	Down	14.5651	|log2FC| ≥2
IGKV2D-29	ENSG00000243264	IG_V_gene	-1.28924	0.355307	-3.62851	0.000285061	0.0270582	Down	1.28924	1≤|log2FC|<2
HLA-L	ENSG00000243753	transcribed_unprocessed_pseudogene	-0.789652	0.231662	-3.40863	0.000652894	0.0495446	Down	0.789652	|log2FC|<1
TUBA4B	ENSG00000243910	protein_coding	-2.88494	0.728058	-3.96251	7.41658e-05	0.00843049	Down	2.88494	|log2FC| ≥2
SMARCA5-AS1	ENSG00000245112	lncRNA	-3.9719	1.09915	-3.61362	0.000301948	0.0284656	Down	3.9719	|log2FC| ≥2
ENSG00000245385	ENSG00000245385	lncRNA	-12.8685	3.34795	-3.8437	0.000121193	0.0132316	Down	12.8685	|log2FC| ≥2
ENSG00000246477	ENSG00000246477	lncRNA	-8.25535	2.13994	-3.85775	0.000114436	0.0126438	Down	8.25535	|log2FC| ≥2
ENSG00000246575	ENSG00000246575	unprocessed_pseudogene	-10.7072	2.87594	-3.72303	0.000196843	0.0197071	Down	10.7072	|log2FC| ≥2
PDLIM7-AS1	ENSG00000248996	lncRNA	-2.42559	0.708431	-3.42389	0.000617308	0.0478969	Down	2.42559	|log2FC| ≥2
ENSG00000249474	ENSG00000249474	lncRNA	-21.4071	3.34918	-6.39174	1.64011e-10	2.84926e-08	Down	21.4071	|log2FC| ≥2
ENSG00000249955	ENSG00000249955	lncRNA	-21.3919	3.34837	-6.38876	1.6724e-10	2.88719e-08	Down	21.3919	|log2FC| ≥2
ENSG00000251393	ENSG00000251393	lncRNA	-2.33618	0.550989	-4.23998	2.23539e-05	0.00292192	Down	2.33618	|log2FC| ≥2
RN7SKP64	ENSG00000253015	misc_RNA	-21.0972	3.34921	-6.29914	2.99303e-10	4.98032e-08	Down	21.0972	|log2FC| ≥2
ENSG00000253042	ENSG00000253042	snoRNA	-11.4333	3.34797	-3.415	0.00063781	0.0489641	Down	11.4333	|log2FC| ≥2
ENSG00000253194	ENSG00000253194	lncRNA	-1.44386	0.40474	-3.56736	0.000360591	0.0324524	Down	1.44386	1≤|log2FC|<2
SERPINE3	ENSG00000253309	protein_coding	-5.02709	1.3933	-3.60805	0.000308508	0.0289851	Down	5.02709	|log2FC| ≥2
ENSG00000253358	ENSG00000253358	lncRNA	-12.5326	2.93833	-4.26522	1.99705e-05	0.00265204	Down	12.5326	|log2FC| ≥2
GRPEL2-AS1	ENSG00000253618	lncRNA	-1.49035	0.424444	-3.51131	0.000445902	0.0375509	Down	1.49035	1≤|log2FC|<2
ENSG00000253629	ENSG00000253629	lncRNA	-22.9826	3.34884	-6.86285	6.75007e-12	1.43423e-09	Down	22.9826	|log2FC| ≥2
PIWIL2-DT	ENSG00000254064	lncRNA	-22.8034	3.34921	-6.80861	9.85454e-12	2.06214e-09	Down	22.8034	|log2FC| ≥2
ENSG00000254559	ENSG00000254559	lncRNA	-11.6001	3.34818	-3.4646	0.000531022	0.0426392	Down	11.6001	|log2FC| ≥2
SIGLEC10-AS2	ENSG00000254760	lncRNA	-2.00002	0.539562	-3.70674	0.000209943	0.0207851	Down	2.00002	|log2FC| ≥2
ENSG00000255182	ENSG00000255182	lncRNA	-1.91161	0.517199	-3.69608	0.000218951	0.0214463	Down	1.91161	1≤|log2FC|<2
DDX18P5	ENSG00000255220	processed_pseudogene	-4.47058	1.19623	-3.73724	0.00018605	0.0190336	Down	4.47058	|log2FC| ≥2
RPS6KB2-AS1	ENSG00000255949	lncRNA	-1.75464	0.414053	-4.23771	2.25808e-05	0.00292829	Down	1.75464	1≤|log2FC|<2
ENSG00000257270	ENSG00000257270	lncRNA	-12.0546	3.34619	-3.60248	0.00031519	0.029276	Down	12.0546	|log2FC| ≥2
ENSG00000257553	ENSG00000257553	lncRNA	-2.33931	0.649611	-3.60109	0.000316884	0.029276	Down	2.33931	|log2FC| ≥2
PPP1R12A-AS1	ENSG00000257557	lncRNA	-1.22148	0.324318	-3.76631	0.000165676	0.0172042	Down	1.22148	1≤|log2FC|<2
ENSG00000257647	ENSG00000257647	lncRNA	-20.3098	3.34777	-6.06667	1.30588e-09	2.04948e-07	Down	20.3098	|log2FC| ≥2
ENSG00000258515	ENSG00000258515	lncRNA	-12.4253	3.3472	-3.71213	0.000205522	0.0204207	Down	12.4253	|log2FC| ≥2
ENSG00000259257	ENSG00000259257	processed_pseudogene	0.643392	0.182581	3.52387	0.000425285	0.0363691	Up	0.643392	|log2FC|<1
ENSG00000259540	ENSG00000259540	lncRNA	-18.2888	3.34758	-5.46331	4.67334e-08	7.09269e-06	Down	18.2888	|log2FC| ≥2
ENSG00000259780	ENSG00000259780	lncRNA	-3.16563	0.87302	-3.62607	0.00028777	0.0272218	Down	3.16563	|log2FC| ≥2
ENSG00000259792	ENSG00000259792	lncRNA	-12.6384	3.34916	-3.77359	0.000160914	0.0167727	Down	12.6384	|log2FC| ≥2
HEATR3-AS1	ENSG00000259843	lncRNA	-2.22171	0.625162	-3.55381	0.000379699	0.0337237	Down	2.22171	|log2FC| ≥2
ENSG00000260121	ENSG00000260121	lncRNA	-1.59498	0.443418	-3.59702	0.000321885	0.0295202	Down	1.59498	1≤|log2FC|<2
ENSG00000260274	ENSG00000260274	lncRNA	-1.26459	0.303309	-4.16932	3.05508e-05	0.00388882	Down	1.26459	1≤|log2FC|<2
ENSG00000260381	ENSG00000260381	lncRNA	-21.741	3.3492	-6.49139	8.50506e-11	1.51566e-08	Down	21.741	|log2FC| ≥2
ENSG00000260617	ENSG00000260617	lncRNA	-8.48969	2.04599	-4.14942	3.33314e-05	0.0042233	Down	8.48969	|log2FC| ≥2
ENSG00000261346	ENSG00000261346	lncRNA	-10.138	2.9664	-3.4176	0.000631758	0.0487442	Down	10.138	|log2FC| ≥2
ENSG00000261442	ENSG00000261442	lncRNA	-8.45608	2.43426	-3.47378	0.000513188	0.0415697	Down	8.45608	|log2FC| ≥2
ENSG00000261519	ENSG00000261519	lncRNA	-1.87513	0.504211	-3.71894	0.000200059	0.0199496	Down	1.87513	1≤|log2FC|<2
ENSG00000261840	ENSG00000261840	lncRNA	-1.20688	0.344164	-3.50669	0.000453712	0.0379594	Down	1.20688	1≤|log2FC|<2
ENSG00000262884	ENSG00000262884	lncRNA	-11.7132	3.30201	-3.54729	0.000389221	0.0342391	Down	11.7132	|log2FC| ≥2
RNF213-AS1	ENSG00000263069	lncRNA	-2.82193	0.711288	-3.96735	7.26763e-05	0.00832973	Down	2.82193	|log2FC| ≥2
ENSG00000263218	ENSG00000263218	lncRNA	-20.6335	3.34652	-6.16566	7.01881e-10	1.12717e-07	Down	20.6335	|log2FC| ≥2
ENSG00000263466	ENSG00000263466	lncRNA	-9.61867	2.44853	-3.92834	8.55325e-05	0.00964318	Down	9.61867	|log2FC| ≥2
SAP30BP-AS1	ENSG00000264270	lncRNA	-11.5623	3.34741	-3.45411	0.000552117	0.0442046	Down	11.5623	|log2FC| ≥2
ENSG00000265008	ENSG00000265008	lncRNA	-1.62816	0.439469	-3.70484	0.000211522	0.0208667	Down	1.62816	1≤|log2FC|<2
ENSG00000265205	ENSG00000265205	lncRNA	-11.4351	3.34864	-3.41486	0.000638153	0.0489641	Down	11.4351	|log2FC| ≥2
ENSG00000265656	ENSG00000265656	lncRNA	-8.94671	2.48446	-3.60107	0.000316904	0.029276	Down	8.94671	|log2FC| ≥2
SLC9A3R1-AS1	ENSG00000266036	lncRNA	-2.64273	0.709848	-3.72294	0.000196914	0.0197071	Down	2.64273	|log2FC| ≥2
ENSG00000266541	ENSG00000266541	lncRNA	-11.9165	3.34751	-3.55981	0.000371128	0.0331757	Down	11.9165	|log2FC| ≥2
ENSG00000266677	ENSG00000266677	lncRNA	-1.92628	0.496578	-3.8791	0.000104842	0.0116772	Down	1.92628	1≤|log2FC|<2
E2F3P1	ENSG00000267046	processed_pseudogene	-1.96465	0.570377	-3.44448	0.000572157	0.0456767	Down	1.96465	1≤|log2FC|<2
ENSG00000267234	ENSG00000267234	lncRNA	-22.0287	3.34917	-6.57737	4.78836e-11	8.87967e-09	Down	22.0287	|log2FC| ≥2
PLIN3-AS1	ENSG00000267484	lncRNA	-14.7219	3.34752	-4.39785	1.09327e-05	0.00149496	Down	14.7219	|log2FC| ≥2
ENSG00000267601	ENSG00000267601	lncRNA	-7.52524	2.1298	-3.53331	0.00041039	0.0354244	Down	7.52524	|log2FC| ≥2
RUNDC3A-AS1	ENSG00000267750	lncRNA	-1.47949	0.364512	-4.05883	4.93196e-05	0.00594894	Down	1.47949	1≤|log2FC|<2
ENSG00000267984	ENSG00000267984	lncRNA	-11.6671	3.34665	-3.48619	0.00048995	0.0400396	Down	11.6671	|log2FC| ≥2
NAPA-AS1	ENSG00000268061	lncRNA	-1.7218	0.345103	-4.98924	6.06174e-07	9.05066e-05	Down	1.7218	1≤|log2FC|<2
ENSG00000268565	ENSG00000268565	lncRNA	-1.33434	0.364585	-3.65989	0.000252328	0.0242007	Down	1.33434	1≤|log2FC|<2
ENSG00000268886	ENSG00000268886	lncRNA	-14.9835	3.34821	-4.47506	7.63888e-06	0.00107654	Down	14.9835	|log2FC| ≥2
KXD1-AS1	ENSG00000268983	lncRNA	-19.1737	2.28198	-8.40221	4.38159e-17	2.16122e-14	Down	19.1737	|log2FC| ≥2
ENSG00000269072	ENSG00000269072		-6.4125	1.67307	-3.83277	0.000126709	0.0137253	Down	6.4125	|log2FC| ≥2
LINC02965	ENSG00000269086	lncRNA	-4.38959	1.25722	-3.49152	0.000480282	0.0397196	Down	4.38959	|log2FC| ≥2
ZNF350-AS1	ENSG00000269235	lncRNA	-2.5327	0.678874	-3.73073	0.000190924	0.0193887	Down	2.5327	|log2FC| ≥2
ZSCAN16-AS1	ENSG00000269293	lncRNA	-0.644488	0.182356	-3.53423	0.000408966	0.0354121	Down	0.644488	|log2FC|<1
ENSG00000269300	ENSG00000269300	lncRNA	-11.9734	3.34697	-3.57738	0.000347062	0.0316388	Down	11.9734	|log2FC| ≥2
ENSG00000269534	ENSG00000269534	lncRNA	-20.8278	3.34922	-6.21872	5.01231e-10	8.19231e-08	Down	20.8278	|log2FC| ≥2
ENSG00000269559	ENSG00000269559	lncRNA	-3.37223	0.962256	-3.5045	0.000457461	0.0380602	Down	3.37223	|log2FC| ≥2
ENSG00000269570	ENSG00000269570	lncRNA	-1.94158	0.48347	-4.01592	5.92152e-05	0.00700146	Down	1.94158	1≤|log2FC|<2
ENSG00000269792	ENSG00000269792	lncRNA	-13.3856	3.34841	-3.99758	6.39927e-05	0.00748985	Down	13.3856	|log2FC| ≥2
CCNYL6	ENSG00000269845	transcribed_processed_pseudogene	-19.8763	3.34693	-5.93868	2.87319e-09	4.45861e-07	Down	19.8763	|log2FC| ≥2
MARK2P16	ENSG00000270670	processed_pseudogene	-11.2756	2.26661	-4.97466	6.53608e-07	9.70643e-05	Down	11.2756	|log2FC| ≥2
PYGO2-AS1	ENSG00000271380	lncRNA	-1.52933	0.343451	-4.45283	8.47465e-06	0.00118826	Down	1.52933	1≤|log2FC|<2
MAP7-AS1	ENSG00000272189	lncRNA	-6.82613	1.99005	-3.43013	0.00060329	0.047476	Down	6.82613	|log2FC| ≥2
NUP153-AS1	ENSG00000272269	lncRNA	-2.12186	0.437273	-4.85249	1.2192e-06	0.000179131	Down	2.12186	|log2FC| ≥2
ENSG00000272821	ENSG00000272821	lncRNA	-2.13115	0.444696	-4.79238	1.64812e-06	0.000238347	Down	2.13115	|log2FC| ≥2
ENSG00000275454	ENSG00000275454	lncRNA	-1.35277	0.318529	-4.24692	2.16731e-05	0.00285074	Down	1.35277	1≤|log2FC|<2
ENSG00000275457	ENSG00000275457	lncRNA	-1.41201	0.37209	-3.7948	0.00014776	0.0155188	Down	1.41201	1≤|log2FC|<2
ENSG00000275647	ENSG00000275647	processed_pseudogene	-1.43012	0.393767	-3.63188	0.000281359	0.0267989	Down	1.43012	1≤|log2FC|<2
UHRF1	ENSG00000276043	protein_coding	-1.9396	0.374261	-5.18249	2.18945e-07	3.2868e-05	Down	1.9396	1≤|log2FC|<2
CSPG4P10	ENSG00000276710	transcribed_unprocessed_pseudogene	-2.29407	0.670782	-3.41999	0.000626232	0.0484532	Down	2.29407	|log2FC| ≥2
CEBPB-AS1	ENSG00000277449	lncRNA	-1.26795	0.313495	-4.04456	5.2422e-05	0.00626841	Down	1.26795	1≤|log2FC|<2
ENSG00000278831	ENSG00000278831	lncRNA	-1.59436	0.388062	-4.10852	3.98204e-05	0.00493237	Down	1.59436	1≤|log2FC|<2
ENSG00000279035	ENSG00000279035	TEC	-1.28022	0.358883	-3.56725	0.000360753	0.0324524	Down	1.28022	1≤|log2FC|<2
ENSG00000279641	ENSG00000279641	TEC	-1.23759	0.360958	-3.42864	0.000606617	0.0476022	Down	1.23759	1≤|log2FC|<2
ENSG00000279753	ENSG00000279753	TEC	-12.2147	2.22395	-5.49235	3.96614e-08	6.05264e-06	Down	12.2147	|log2FC| ≥2
ENSG00000279762	ENSG00000279762	lncRNA	-8.12275	2.13992	-3.79582	0.000147155	0.0155142	Down	8.12275	|log2FC| ≥2
ENSG00000280143	ENSG00000280143	TEC	-2.00076	0.559806	-3.57403	0.000351529	0.0318358	Down	2.00076	|log2FC| ≥2
ENSG00000280649	ENSG00000280649	TEC	-1.67031	0.394011	-4.23926	2.24259e-05	0.00292192	Down	1.67031	1≤|log2FC|<2
ENSG00000281369	ENSG00000281369		-21.2283	3.34915	-6.3384	2.32157e-10	3.95841e-08	Down	21.2283	|log2FC| ≥2
DPRXP3	ENSG00000282308	processed_pseudogene	0.72774	0.194456	3.74245	0.000182238	0.0187129	Up	0.72774	|log2FC|<1
RHOBTB2	ENSG00000008853	protein_coding	-0.736451	0.253144	-3.39237	0.000692916	0.0480009	Down	0.736451	|log2FC|<1
LIMS2	ENSG00000072163	protein_coding	-0.807623	0.0615067	-3.61351	0.000302081	0.0264095	Down	0.807623	|log2FC|<1
MYH7B	ENSG00000078814	protein_coding	-1.96556	0.0614209	-3.38351	0.000715668	0.049184	Down	1.96556	|log2FC|<1
RNF214	ENSG00000167257	protein_coding	0.255779	0.0828476	3.39864	0.000677214	0.0473001	Up	0.255779	|log2FC|<1
LCN12	ENSG00000184925	protein_coding	-1.62243	0.0685703	-3.39457	0.000687361	0.0478787	Down	1.62243	|log2FC|<1
RNA5SP88	ENSG00000202430	rRNA_pseudogene	-11.161	0.0603074	-3.80802	0.000140086	0.0139559	Down	11.161	|log2FC|<1
TATDN2P2	ENSG00000218226	processed_pseudogene	-1.18428	0.0635906	-3.38241	0.00071852	0.0492483	Down	1.18428	|log2FC|<1
ENSG00000225284	ENSG00000225284	lncRNA	-1.73858	0.0605208	-3.49109	0.000481046	0.0371301	Down	1.73858	|log2FC|<1
KIF1C-AS1	ENSG00000227495	lncRNA	-1.47695	0.0689429	-3.39166	0.000694718	0.0480009	Down	1.47695	|log2FC|<1
ATP8A2P2	ENSG00000229800	processed_pseudogene	-10.3536	0.0603076	-3.41408	0.000639977	0.0454401	Down	10.3536	|log2FC|<1
RPS20P31	ENSG00000240925	processed_pseudogene	-11.2432	0.0603072	-3.43198	0.000599192	0.0437529	Down	11.2432	|log2FC|<1
LOLI1	ENSG00000241219	lncRNA	10.7904	0.060306	3.52739	0.000419675	0.0340281	Up	10.7904	|log2FC|<1
RNF185-AS1	ENSG00000254835	lncRNA	-6.21584	0.0603222	-3.41615	0.00063514	0.0452216	Down	6.21584	|log2FC|<1
MRS2P2	ENSG00000257802	processed_pseudogene	-11.2476	0.060309	-3.42761	0.000608911	0.0440868	Down	11.2476	|log2FC|<1
ENSG00000259052	ENSG00000259052	lncRNA	-2.8572	0.0609536	-3.3875	0.000705316	0.0486025	Down	2.8572	|log2FC|<1
ENSG00000267503	ENSG00000267503	lncRNA	-1.23419	0.0603267	-3.98699	6.69158e-05	0.00713667	Down	1.23419	|log2FC|<1
ENSG00000269292	ENSG00000269292	lncRNA	-1.87847	0.0616049	-3.39897	0.000676395	0.0473001	Down	1.87847	|log2FC|<1
ENSG00000271032	ENSG00000271032	lncRNA	-11.0477	0.0603076	-3.41664	0.000633981	0.0452216	Down	11.0477	|log2FC|<1
ENSG00000279187	ENSG00000279187	TEC	-7.65419	0.0603224	-3.45049	0.000559577	0.0416893	Down	7.65419	|log2FC|<1

### Sheet: M1-DE miRNA
miR	baseMean	log2FoldChange	lfcSE	stat	pvalue	padj	Regulation	miR_short	Abs log2FC	Effect-size tier
hsa-let-7f-5p	19591.5	0.937398	0.246885	3.7969	0.000146517	0.00657629	Up	let-7f-5p	0.937398	|log2FC|<1
hsa-let-7g-5p	32440.9	0.6771	0.18018	3.75791	0.000171338	0.00662507	Up	let-7g-5p	0.6771	|log2FC|<1
hsa-miR-101-3p	553.614	1.93823	0.318959	6.07675	1.22646e-09	1.28043e-06	Up	miR-101-3p	1.93823	1≤|log2FC|<2
hsa-miR-106b-5p	1193.14	0.739472	0.235572	3.13905	0.00169495	0.032769	Up	miR-106b-5p	0.739472	|log2FC|<1
hsa-miR-126-3p	556.021	1.56099	0.318509	4.90095	9.53762e-07	0.000165955	Up	miR-126-3p	1.56099	1≤|log2FC|<2
hsa-miR-126-5p	64.0112	1.57462	0.334749	4.70389	2.55246e-06	0.000333095	Up	miR-126-5p	1.57462	1≤|log2FC|<2
hsa-miR-130b-3p	700.71	0.489027	0.151761	3.22235	0.00127143	0.0270892	Up	miR-130b-3p	0.489027	|log2FC|<1
hsa-miR-142-5p	6522.13	1.69594	0.340479	4.98104	6.32447e-07	0.000132055	Up	miR-142-5p	1.69594	1≤|log2FC|<2
hsa-miR-143-3p	302.92	1.12607	0.294005	3.83011	0.000128088	0.00618314	Up	miR-143-3p	1.12607	1≤|log2FC|<2
hsa-miR-15a-5p	360.951	1.21636	0.238937	5.0907	3.56746e-07	0.000124147	Up	miR-15a-5p	1.21636	1≤|log2FC|<2
hsa-miR-16-5p	33004.5	1.44795	0.28928	5.00537	5.57552e-07	0.000132055	Up	miR-16-5p	1.44795	1≤|log2FC|<2
hsa-miR-182-5p	25478.1	0.806618	0.219208	3.67969	0.000233519	0.00840667	Up	miR-182-5p	0.806618	|log2FC|<1
hsa-miR-18a-5p	33.3781	0.999372	0.335332	2.98024	0.0028802	0.0484989	Up	miR-18a-5p	0.999372	|log2FC|<1
hsa-miR-195-5p	14.6407	1.58041	0.356201	4.43684	9.12905e-06	0.00086643	Up	miR-195-5p	1.58041	1≤|log2FC|<2
hsa-miR-199a-3p	41.458	1.30841	0.308443	4.24197	2.21566e-05	0.00138693	Up	miR-199a-3p	1.30841	1≤|log2FC|<2
hsa-miR-199b-3p	41.442	1.3069	0.308401	4.23768	2.2584e-05	0.00138693	Up	miR-199b-3p	1.3069	1≤|log2FC|<2
hsa-miR-19a-3p	22.9968	1.04002	0.34287	3.03329	0.00241905	0.0435429	Up	miR-19a-3p	1.04002	1≤|log2FC|<2
hsa-miR-19b-3p	372.429	1.14732	0.276035	4.15642	3.2327e-05	0.00187496	Up	miR-19b-3p	1.14732	1≤|log2FC|<2
hsa-miR-20a-5p	219.035	1.02743	0.282595	3.6357	0.000277223	0.00933616	Up	miR-20a-5p	1.02743	1≤|log2FC|<2
hsa-miR-215-5p	83.2826	1.06473	0.33016	3.22489	0.0012602	0.0270892	Up	miR-215-5p	1.06473	1≤|log2FC|<2
hsa-miR-21-5p	2402.44	1.81947	0.322528	5.6413	1.68774e-08	8.81003e-06	Up	miR-21-5p	1.81947	1≤|log2FC|<2
hsa-miR-221-3p	2050.88	0.590565	0.177928	3.31912	0.000903027	0.0233293	Up	miR-221-3p	0.590565	|log2FC|<1
hsa-miR-26b-5p	10815.4	0.764579	0.232988	3.28163	0.00103209	0.0244888	Up	miR-26b-5p	0.764579	|log2FC|<1
hsa-miR-29a-3p	716.008	0.605591	0.183155	3.30643	0.000944916	0.0233293	Up	miR-29a-3p	0.605591	|log2FC|<1
hsa-miR-29b-3p	87.2099	1.37855	0.389805	3.53651	0.000405455	0.0124499	Up	miR-29b-3p	1.37855	1≤|log2FC|<2
hsa-miR-29c-3p	27.2622	1.82092	0.449989	4.04658	5.19717e-05	0.00280657	Up	miR-29c-3p	1.82092	1≤|log2FC|<2
hsa-miR-30e-5p	1559.08	0.778953	0.238435	3.26693	0.00108719	0.025077	Up	miR-30e-5p	0.778953	|log2FC|<1
hsa-miR-3178	24.9825	1.35449	0.455769	2.97187	0.00295989	0.0490496	Up	miR-3178	1.35449	1≤|log2FC|<2
hsa-miR-335-3p	90.6375	1.09961	0.308009	3.57005	0.00035691	0.0116442	Up	miR-335-3p	1.09961	1≤|log2FC|<2
hsa-miR-335-5p	91.5118	1.19456	0.378886	3.15282	0.00161701	0.0318521	Up	miR-335-5p	1.19456	1≤|log2FC|<2
hsa-miR-3613-5p	18.5353	2.66571	0.627427	4.24864	2.1507e-05	0.00138693	Up	miR-3613-5p	2.66571	|log2FC| ≥2
hsa-miR-374b-5p	507.001	1.52793	0.353149	4.32659	1.51436e-05	0.00112928	Up	miR-374b-5p	1.52793	1≤|log2FC|<2
hsa-miR-4289	2.1797	0.925396	0.291349	3.17625	0.00149195	0.0299537	Up	miR-4289	0.925396	|log2FC|<1
hsa-miR-4500	3.65751	1.8121	0.564108	3.21233	0.00131662	0.027491	Up	miR-4500	1.8121	1≤|log2FC|<2
hsa-miR-451a	160987	0.825991	0.247712	3.33448	0.000854593	0.0228768	Up	miR-451a	0.825991	|log2FC|<1
hsa-miR-454-3p	193.213	1.6917	0.365495	4.62852	3.6828e-06	0.000427205	Up	miR-454-3p	1.6917	1≤|log2FC|<2
hsa-miR-548aa	14.0684	1.29784	0.430453	3.01505	0.00256937	0.0439742	Up	miR-548aa	1.29784	1≤|log2FC|<2
hsa-miR-548ad-5p	7.30181	1.71094	0.538315	3.17833	0.00148127	0.0299537	Up	miR-548ad-5p	1.71094	1≤|log2FC|<2
hsa-miR-548ae-5p	7.37316	1.60003	0.528817	3.02568	0.00248073	0.0438962	Up	miR-548ae-5p	1.60003	1≤|log2FC|<2
hsa-miR-548am-5p	9.40187	1.67084	0.442059	3.77968	0.000157029	0.00657629	Up	miR-548am-5p	1.67084	1≤|log2FC|<2
hsa-miR-548au-5p	8.67974	1.7062	0.466307	3.65895	0.000253247	0.00881298	Up	miR-548au-5p	1.7062	1≤|log2FC|<2
hsa-miR-548ay-5p	10.8334	1.31151	0.428531	3.06048	0.00220986	0.0404753	Up	miR-548ay-5p	1.31151	1≤|log2FC|<2
hsa-miR-548c-5p	9.41921	1.66746	0.442392	3.76919	0.000163777	0.00657629	Up	miR-548c-5p	1.66746	1≤|log2FC|<2
hsa-miR-548o-5p	9.41921	1.66746	0.442392	3.76919	0.000163777	0.00657629	Up	miR-548o-5p	1.66746	1≤|log2FC|<2
hsa-miR-548t-3p	14.0684	1.29784	0.430453	3.01505	0.00256937	0.0439742	Up	miR-548t-3p	1.29784	1≤|log2FC|<2
hsa-miR-576-5p	1466.28	0.662451	0.223809	2.95989	0.00307747	0.0499842	Up	miR-576-5p	0.662451	|log2FC|<1
hsa-miR-628-5p	6.82755	1.28142	0.412558	3.10603	0.00189614	0.0359923	Up	miR-628-5p	1.28142	1≤|log2FC|<2
hsa-miR-660-5p	149.441	1.01218	0.302219	3.34914	0.000810617	0.0228671	Up	miR-660-5p	1.01218	1≤|log2FC|<2
hsa-miR-7-5p	398.364	0.977772	0.301721	3.24064	0.0011926	0.0264909	Up	miR-7-5p	0.977772	|log2FC|<1
hsa-miR-96-5p	217.519	0.885422	0.288173	3.07254	0.00212247	0.039569	Up	miR-96-5p	0.885422	|log2FC|<1
hsa-miR-98-5p	420.905	1.12056	0.27746	4.03862	5.37657e-05	0.00280657	Up	miR-98-5p	1.12056	1≤|log2FC|<2
hsa-miR-140-5p	12.1502	1.44044	0.388366	3.70898	0.000208096	0.00775899	Up	miR-140-5p	1.44044	1≤|log2FC|<2
hsa-miR-1255a	6.26413	1.59186	0.416074	3.8259	0.000130296	0.00618314	Up	miR-1255a	1.59186	1≤|log2FC|<2
hsa-miR-193b-3p	9.27728	-1.03482	0.350023	-2.95645	0.00311205	0.0499842	Down	miR-193b-3p	1.03482	1≤|log2FC|<2
hsa-miR-200b-3p	3.474	1.62469	0.48617	3.34181	0.000832329	0.0228671	Up	miR-200b-3p	1.62469	1≤|log2FC|<2
hsa-miR-32-5p	3.28987	3.91282	0.894546	4.37409	1.21939e-05	0.000979263	Up	miR-32-5p	3.91282	|log2FC| ≥2
hsa-miR-142-3p	51.0498	1.88541	0.423776	4.44908	8.62397e-06	0.00086643	Up	miR-142-3p	1.88541	1≤|log2FC|<2
hsa-miR-144-3p	18.1681	2.54144	0.530408	4.79147	1.65565e-06	0.000246928	Up	miR-144-3p	2.54144	|log2FC| ≥2
hsa-miR-374b-3p	2.1385	2.41269	0.692683	3.48311	0.000495624	0.0147838	Up	miR-374b-3p	2.41269	|log2FC| ≥2
hsa-miR-548l	4.92797	1.61144	0.488058	3.30174	0.00096088	0.0233293	Up	miR-548l	1.61144	1≤|log2FC|<2
hsa-miR-424-5p	3.77096	2.60186	0.588947	4.41782	9.97004e-06	0.000867394	Up	miR-424-5p	2.60186	|log2FC| ≥2
hsa-miR-450b-5p	3.0804	2.84648	0.804149	3.53973	0.000400529	0.0124499	Up	miR-450b-5p	2.84648	|log2FC| ≥2
hsa-miR-548aq-3p	2.8875	2.08495	0.639095	3.26235	0.00110492	0.025077	Up	miR-548aq-3p	2.08495	|log2FC| ≥2
hsa-miR-548al	1.49049	3.06393	0.927593	3.30309	0.000956252	0.0233293	Up	miR-548al	3.06393	|log2FC| ≥2
hsa-miR-504-3p	1.24075	-11.6319	3.4635	-3.35842	0.000783902	0.0227332	Down	miR-504-3p	11.6319	|log2FC| ≥2

### Sheet: Overlapping DE mRNA_M1M2
Gene symbol	Ensembl ID	log2FoldChange_M1	padj_M1	Regulation_M1	log2FoldChange_M2	padj_M2	Regulation_M2	Gene symbol clean	biotype	Temporal pattern	Delta log2FC (M2-M1)	Abs delta log2FC	Concordance	Both-timepoint evidence
ADGRA2	ENSG00000020181	-1.33733	0.0122513	Down	2.49097	0.00157452	Up	ADGRA2	protein_coding	Down→Up	3.8283	3.8283	Switch	Both FDR <0.05
GAPDHS	ENSG00000105679	-7.41122	0.0290297	Down	10.3536	0.00297906	Up	GAPDHS	protein_coding	Down→Up	17.7648	17.7648	Switch	Both FDR <0.05
HSD17B1	ENSG00000108786	-1.92774	0.00205241	Down	2.18222	0.000752434	Up	HSD17B1	protein_coding	Down→Up	4.10996	4.10996	Switch	Both FDR <0.01
C1orf54	ENSG00000118292	-1.36738	0.0415492	Down	1.61746	0.000252827	Up	C1orf54	protein_coding	Down→Up	2.98484	2.98484	Switch	Both FDR <0.05
PMFBP1	ENSG00000118557	-1.16161	0.0212351	Down	0.786432	0.0440316	Up	PMFBP1	protein_coding	Down→Up	1.94804	1.94804	Switch	Both FDR <0.05
EEF2KMT	ENSG00000118894	-0.768372	0.0374071	Down	0.951756	0.00899339	Up	EEF2KMT	protein_coding	Down→Up	1.72013	1.72013	Switch	Both FDR <0.05
TSPAN16	ENSG00000130167	-2.52944	0.00839973	Down	5.13721	1.4602e-08	Up	TSPAN16	protein_coding	Down→Up	7.66665	7.66665	Switch	Both FDR <0.01
KCP	ENSG00000135253	-2.2859	0.00509584	Down	1.81429	0.0259256	Up	KCP	protein_coding	Down→Up	4.10018	4.10018	Switch	Both FDR <0.05
NRM	ENSG00000137404	-0.94842	0.0478883	Down	1.09195	0.0110794	Up	NRM	protein_coding	Down→Up	2.04037	2.04037	Switch	Both FDR <0.05
NUP210L	ENSG00000143552	-1.21392	0.00517619	Down	1.15322	0.0110603	Up	NUP210L	protein_coding	Down→Up	2.36714	2.36714	Switch	Both FDR <0.05
APOA2	ENSG00000158874	-22.7477	2.25091e-09	Down	11.5532	0.0147777	Up	APOA2	protein_coding	Down→Up	34.3009	34.3009	Switch	Both FDR <0.05
TLCD1	ENSG00000160606	-2.77156	0.00359131	Down	3.44305	9.55219e-05	Up	TLCD1	protein_coding	Down→Up	6.21461	6.21461	Switch	Both FDR <0.01
PHKG1	ENSG00000164776	-1.24524	0.0367594	Down	1.94544	0.00364295	Up	PHKG1	protein_coding	Down→Up	3.19068	3.19068	Switch	Both FDR <0.05
DEPP1	ENSG00000165507	-2.32407	0.00761279	Down	2.747	0.00508415	Up	DEPP1	protein_coding	Down→Up	5.07108	5.07108	Switch	Both FDR <0.01
CSNK1G2-AS1	ENSG00000180846	-20.7336	9.63733e-08	Down	16.3417	0.000127886	Up	CSNK1G2-AS1	lncRNA	Down→Up	37.0752	37.0752	Switch	Both FDR <0.01
ENSG00000182625	ENSG00000182625	-2.1085	0.0467081	Down	3.18418	0.000150896	Up	ENSG00000182625	processed_pseudogene	Down→Up	5.29269	5.29269	Switch	Both FDR <0.05
INCA1	ENSG00000196388	-2.71358	0.0293067	Down	2.90955	0.00232924	Up	INCA1	protein_coding	Down→Up	5.62314	5.62314	Switch	Both FDR <0.05
CEMP1	ENSG00000205923	-2.03606	0.0295202	Down	1.92865	0.0162205	Up	CEMP1	protein_coding	Down→Up	3.96471	3.96471	Switch	Both FDR <0.05
LIPE-AS1	ENSG00000213904	-0.934738	0.0498024	Down	3.10819	6.49029e-06	Up	LIPE-AS1	lncRNA	Down→Up	4.04292	4.04292	Switch	Both FDR <0.05
MYL5	ENSG00000215375	-1.41347	0.00445213	Down	1.10421	0.0404456	Up	MYL5	protein_coding	Down→Up	2.51768	2.51768	Switch	Both FDR <0.05
CCNG1P1	ENSG00000218991	-12.0757	0.0290297	Down	11.0604	0.0221867	Up	CCNG1P1	processed_pseudogene	Down→Up	23.1361	23.1361	Switch	Both FDR <0.05
LINC01465	ENSG00000221949	-1.80099	0.00532899	Down	2.42532	0.0016343	Up	LINC01465	lncRNA	Down→Up	4.22631	4.22631	Switch	Both FDR <0.01
ENSG00000225450	ENSG00000225450	-1.39947	0.00448056	Down	1.771	5.8146e-05	Up	ENSG00000225450	lncRNA	Down→Up	3.17047	3.17047	Switch	Both FDR <0.01
MED28P3	ENSG00000227692	-22.6033	3.07256e-09	Down	24.0242	3.11678e-09	Up	MED28P3	processed_pseudogene	Down→Up	46.6275	46.6275	Switch	Both FDR <0.01
EHBP1-AS1	ENSG00000231609	-2.86447	0.0397591	Down	2.71952	0.0256956	Up	EHBP1-AS1	lncRNA	Down→Up	5.58399	5.58399	Switch	Both FDR <0.05
PIK3CD-AS2	ENSG00000231789	-2.60079	0.0338925	Down	2.71281	0.0129408	Up	PIK3CD-AS2	lncRNA	Down→Up	5.3136	5.3136	Switch	Both FDR <0.05
MMADHC-DT	ENSG00000231969	-1.90967	0.0478883	Down	4.1429	1.84806e-08	Up	MMADHC-DT	lncRNA	Down→Up	6.05257	6.05257	Switch	Both FDR <0.05
VIPR1-AS1	ENSG00000232354	-1.26102	0.0115992	Down	1.52193	0.000940288	Up	VIPR1-AS1	lncRNA	Down→Up	2.78295	2.78295	Switch	Both FDR <0.05
ENSG00000232807	ENSG00000232807	-1.37953	0.0172089	Down	2.76315	1.07766e-05	Up	ENSG00000232807	lncRNA	Down→Up	4.14267	4.14267	Switch	Both FDR <0.05
DUX4L50	ENSG00000232815	-2.25588	0.000201155	Down	1.72249	0.00867766	Up	DUX4L50	unprocessed_pseudogene	Down→Up	3.97837	3.97837	Switch	Both FDR <0.01
ENSG00000234174	ENSG00000234174	-2.54801	0.00137789	Down	3.76961	3.82968e-07	Up	ENSG00000234174	lncRNA	Down→Up	6.31762	6.31762	Switch	Both FDR <0.01
ENSG00000235681	ENSG00000235681	-22.5848	3.12136e-09	Down	22.7943	1.94062e-08	Up	ENSG00000235681	processed_pseudogene	Down→Up	45.379	45.379	Switch	Both FDR <0.01
UBOX5-AS1	ENSG00000235958	-8.16108	0.000243772	Down	5.3246	0.00119297	Up	UBOX5-AS1	lncRNA	Down→Up	13.4857	13.4857	Switch	Both FDR <0.01
RPL23AP23	ENSG00000236863	-22.0356	8.77531e-09	Down	13.5229	0.00244944	Up	RPL23AP23	processed_pseudogene	Down→Up	35.5585	35.5585	Switch	Both FDR <0.01
PRPF31-AS1	ENSG00000237017	-2.80242	0.0197071	Down	4.2657	5.00809e-05	Up	PRPF31-AS1	lncRNA	Down→Up	7.06812	7.06812	Switch	Both FDR <0.05
ENSG00000237768	ENSG00000237768	-22.2294	6.21816e-09	Down	13.6032	0.00223076	Up	ENSG00000237768	lncRNA	Down→Up	35.8326	35.8326	Switch	Both FDR <0.01
RPS15AP16	ENSG00000239483	-12.7833	0.0143807	Down	14.033	0.00149507	Up	RPS15AP16	processed_pseudogene	Down→Up	26.8163	26.8163	Switch	Both FDR <0.05
RN7SL748P	ENSG00000239964	-20.3377	1.99056e-07	Down	22.7051	2.17846e-08	Up	RN7SL748P	misc_RNA	Down→Up	43.0428	43.0428	Switch	Both FDR <0.01
B4GALT4-AS1	ENSG00000240254	-20.9468	6.53793e-08	Down	10.4261	0.0369096	Up	B4GALT4-AS1	lncRNA	Down→Up	31.3728	31.3728	Switch	Both FDR <0.05
RN7SL382P	ENSG00000240723	-22.133	7.33546e-09	Down	22.7046	2.14894e-08	Up	RN7SL382P	misc_RNA	Down→Up	44.8376	44.8376	Switch	Both FDR <0.01
ENSG00000241577	ENSG00000241577	-21.5569	2.1519e-08	Down	22.6872	2.23808e-08	Up	ENSG00000241577	lncRNA	Down→Up	44.2441	44.2441	Switch	Both FDR <0.01
HLA-L	ENSG00000243753	-0.789652	0.0495446	Down	1.20973	0.00272867	Up	HLA-L	transcribed_unprocessed_pseudogene	Down→Up	1.99939	1.99939	Switch	Both FDR <0.05
SMARCA5-AS1	ENSG00000245112	-3.9719	0.0284656	Down	3.31867	0.0196522	Up	SMARCA5-AS1	lncRNA	Down→Up	7.29057	7.29057	Switch	Both FDR <0.05
PDLIM7-AS1	ENSG00000248996	-2.42559	0.0478969	Down	3.90292	0.0017779	Up	PDLIM7-AS1	lncRNA	Down→Up	6.32851	6.32851	Switch	Both FDR <0.05
ENSG00000249474	ENSG00000249474	-21.4071	2.84926e-08	Down	25.2108	6.0459e-10	Up	ENSG00000249474	lncRNA	Down→Up	46.6179	46.6179	Switch	Both FDR <0.01
ENSG00000249955	ENSG00000249955	-21.3919	2.88719e-08	Down	18.7386	8.00264e-06	Up	ENSG00000249955	lncRNA	Down→Up	40.1305	40.1305	Switch	Both FDR <0.01
ENSG00000253042	ENSG00000253042	-11.4333	0.0489641	Down	15.801	0.000227321	Up	ENSG00000253042	snoRNA	Down→Up	27.2343	27.2343	Switch	Both FDR <0.05
ENSG00000253629	ENSG00000253629	-22.9826	1.43423e-09	Down	13.2677	0.00313975	Up	ENSG00000253629	lncRNA	Down→Up	36.2504	36.2504	Switch	Both FDR <0.01
ENSG00000254559	ENSG00000254559	-11.6001	0.0426392	Down	15.8234	0.000227028	Up	ENSG00000254559	lncRNA	Down→Up	27.4235	27.4235	Switch	Both FDR <0.05
SIGLEC10-AS2	ENSG00000254760	-2.00002	0.0207851	Down	2.15936	0.00592613	Up	SIGLEC10-AS2	lncRNA	Down→Up	4.15938	4.15938	Switch	Both FDR <0.05
RPS6KB2-AS1	ENSG00000255949	-1.75464	0.00292829	Down	1.56189	0.00985065	Up	RPS6KB2-AS1	lncRNA	Down→Up	3.31653	3.31653	Switch	Both FDR <0.01
GCSHP4	ENSG00000256171	-22.1363	7.33546e-09	Down	23.2724	9.18966e-09	Up	GCSHP4	processed_pseudogene	Down→Up	45.4087	45.4087	Switch	Both FDR <0.01
ENSG00000256176	ENSG00000256176	-21.9925	9.38035e-09	Down	13.4167	0.00274321	Up	ENSG00000256176	processed_pseudogene	Down→Up	35.4092	35.4092	Switch	Both FDR <0.01
PPP1R12A-AS1	ENSG00000257557	-1.22148	0.0172042	Down	1.07497	0.000949155	Up	PPP1R12A-AS1	lncRNA	Down→Up	2.29645	2.29645	Switch	Both FDR <0.05
ENSG00000257647	ENSG00000257647	-20.3098	2.04948e-07	Down	21.6543	1.20302e-07	Up	ENSG00000257647	lncRNA	Down→Up	41.9641	41.9641	Switch	Both FDR <0.01
ASB9P1	ENSG00000258527	-21.6226	1.88042e-08	Down	12.2156	0.00834259	Up	ASB9P1	processed_pseudogene	Down→Up	33.8382	33.8382	Switch	Both FDR <0.01
ENSG00000259792	ENSG00000259792	-12.6384	0.0167727	Down	28.0519	5.49784e-12	Up	ENSG00000259792	lncRNA	Down→Up	40.6903	40.6903	Switch	Both FDR <0.05
ENSG00000260121	ENSG00000260121	-1.59498	0.0295202	Down	2.34857	9.72223e-05	Up	ENSG00000260121	lncRNA	Down→Up	3.94355	3.94355	Switch	Both FDR <0.05
ENSG00000260274	ENSG00000260274	-1.26459	0.00388882	Down	1.03422	0.0049881	Up	ENSG00000260274	lncRNA	Down→Up	2.29881	2.29881	Switch	Both FDR <0.01
ENSG00000260381	ENSG00000260381	-21.741	1.51566e-08	Down	11.4729	0.0156682	Up	ENSG00000260381	lncRNA	Down→Up	33.2139	33.2139	Switch	Both FDR <0.05
ENSG00000261519	ENSG00000261519	-1.87513	0.0199496	Down	2.17027	9.97268e-05	Up	ENSG00000261519	lncRNA	Down→Up	4.04541	4.04541	Switch	Both FDR <0.05
CYCSP40	ENSG00000262870	-21.5102	2.34314e-08	Down	12.2852	0.00784595	Up	CYCSP40	processed_pseudogene	Down→Up	33.7955	33.7955	Switch	Both FDR <0.01
ENSG00000263466	ENSG00000263466	-9.61867	0.00964318	Down	8.42957	0.0422937	Up	ENSG00000263466	lncRNA	Down→Up	18.0482	18.0482	Switch	Both FDR <0.05
SAP30BP-AS1	ENSG00000264270	-11.5623	0.0442046	Down	12.1128	0.0090826	Up	SAP30BP-AS1	lncRNA	Down→Up	23.6751	23.6751	Switch	Both FDR <0.05
ENSG00000268565	ENSG00000268565	-1.33434	0.0242007	Down	1.49612	0.00894957	Up	ENSG00000268565	lncRNA	Down→Up	2.83046	2.83046	Switch	Both FDR <0.05
ZNF350-AS1	ENSG00000269235	-2.5327	0.0193887	Down	3.29977	0.00607567	Up	ZNF350-AS1	lncRNA	Down→Up	5.83246	5.83246	Switch	Both FDR <0.05
BNIP3P10	ENSG00000270270	-20.9582	6.46287e-08	Down	24.4273	1.75174e-09	Up	BNIP3P10	processed_pseudogene	Down→Up	45.3855	45.3855	Switch	Both FDR <0.01
ENSG00000270890	ENSG00000270890	-21.3361	3.23262e-08	Down	16.0917	0.000168531	Up	ENSG00000270890	processed_pseudogene	Down→Up	37.4278	37.4278	Switch	Both FDR <0.01
PYGO2-AS1	ENSG00000271380	-1.52933	0.00118826	Down	2.11119	2.59981e-05	Up	PYGO2-AS1	lncRNA	Down→Up	3.64052	3.64052	Switch	Both FDR <0.01
ENSG00000274666	ENSG00000274666	-21.0972	4.98032e-08	Down	22.6301	2.47096e-08	Up	ENSG00000274666	unprocessed_pseudogene	Down→Up	43.7273	43.7273	Switch	Both FDR <0.01
ENSG00000275647	ENSG00000275647	-1.43012	0.0267989	Down	2.89603	1.7868e-07	Up	ENSG00000275647	processed_pseudogene	Down→Up	4.32615	4.32615	Switch	Both FDR <0.05
UHRF1	ENSG00000276043	-1.9396	3.2868e-05	Down	1.71156	0.00067572	Up	UHRF1	protein_coding	Down→Up	3.65116	3.65116	Switch	Both FDR <0.01
ENSG00000276486	ENSG00000276486	-22.5865	3.12136e-09	Down	11.8975	0.0110301	Up	ENSG00000276486	processed_pseudogene	Down→Up	34.4839	34.4839	Switch	Both FDR <0.05
CSPG4P10	ENSG00000276710	-2.29407	0.0484532	Down	2.59889	0.00659609	Up	CSPG4P10	transcribed_unprocessed_pseudogene	Down→Up	4.89296	4.89296	Switch	Both FDR <0.05
ENSG00000278831	ENSG00000278831	-1.59436	0.00493237	Down	1.92791	0.000835199	Up	ENSG00000278831	lncRNA	Down→Up	3.52227	3.52227	Switch	Both FDR <0.01
ENSG00000279035	ENSG00000279035	-1.28022	0.0324524	Down	1.04485	0.0152634	Up	ENSG00000279035	TEC	Down→Up	2.32507	2.32507	Switch	Both FDR <0.05
ENSG00000280649	ENSG00000280649	-1.67031	0.00292192	Down	1.31172	0.0225797	Up	ENSG00000280649	TEC	Down→Up	2.98203	2.98203	Switch	Both FDR <0.05
ENSG00000281369	ENSG00000281369	-21.2283	3.95841e-08	Down	24.3625	1.85232e-09	Up	ENSG00000281369		Down→Up	45.5908	45.5908	Switch	Both FDR <0.01

### Sheet: Overlapping DE miRNA_M1M2
miRNA	log2FoldChange_M1	padj_M1	Regulation_M1	log2FoldChange_M2	padj_M2	Regulation_M2	Temporal pattern	Delta log2FC (M2-M1)	Abs delta log2FC	Concordance	Both-timepoint evidence
hsa-miR-101-3p	1.93823	1.28043e-06	Up	-1.30331	0.0128214	Down	Up→Down	-3.24154	3.24154	Switch	Both FDR <0.05
hsa-miR-106b-5p	0.739472	0.032769	Up	-0.898058	0.0216555	Down	Up→Down	-1.63753	1.63753	Switch	Both FDR <0.05
hsa-miR-15a-5p	1.21636	0.000124147	Up	-0.733522	0.0492612	Down	Up→Down	-1.94988	1.94988	Switch	Both FDR <0.05
hsa-miR-19b-3p	1.14732	0.00187496	Up	-0.935779	0.0352748	Down	Up→Down	-2.0831	2.0831	Switch	Both FDR <0.05
hsa-miR-20a-5p	1.02743	0.00933616	Up	-1.0106	0.0216555	Down	Up→Down	-2.03803	2.03803	Switch	Both FDR <0.05
hsa-miR-21-5p	1.81947	8.81003e-06	Up	-0.988126	0.0336213	Down	Up→Down	-2.8076	2.8076	Switch	Both FDR <0.05
hsa-miR-26b-5p	0.764579	0.0244888	Up	-0.731004	0.0428748	Down	Up→Down	-1.49558	1.49558	Switch	Both FDR <0.05
hsa-miR-3178	1.35449	0.0490496	Up	2.00558	0.00139674	Up	Up→Up	0.651095	0.651095	Concordant	Both FDR <0.05
hsa-miR-374b-5p	1.52793	0.00112928	Up	-0.975225	0.0405501	Down	Up→Down	-2.50316	2.50316	Switch	Both FDR <0.05
hsa-miR-454-3p	1.6917	0.000427205	Up	-0.945306	0.0497856	Down	Up→Down	-2.63701	2.63701	Switch	Both FDR <0.05
hsa-miR-660-5p	1.01218	0.0228671	Up	-1.15879	0.0128214	Down	Up→Down	-2.17097	2.17097	Switch	Both FDR <0.05
